# Age-dependent gut microbiota dynamics and their association with male fitness traits in *Drosophila melanogaster*

**DOI:** 10.1101/2025.05.22.655607

**Authors:** Zahida Sultanova, Handan Melike Dönertaş, Alejandro Hita, Prem Aguilar, Berfin Dag, José Ignacio Lucas-Lledo, Amparo Latorre, Pau Carazo

**Affiliations:** School of Biological Sciences, University of East Anglia, Norwich, UK; Leibniz Institute on Aging – Fritz Lipmann Institute (FLI), Beutenbergstrasse 11, 07745 Jena, Germany; Cluster of Excellence Balance of the Microverse, Friedrich Schiller University Jena, Jena, Germany; Cavanilles Institute of Biodiversity and Evolutionary Biology, Valencia, Spain; CIBIO Research Centre in Biodiversity and Genetic Resources, InBIO, Universidade do Porto, Porto, Portugal; BIOPOLIS Program in Genomics, Biodiversity and Land Planning, CIBIO, Campus de Vairão, 4485-661 Vairão, Portugal; Departamento de Biologia, Faculdade de Ciências da Universidade do Porto, Porto, Portugal; Laboratory of Computational Biology, VIB Center for AI & Computational Biology (VIB.AI), Leuven, Belgium; VIB-KU Leuven Center for Brain & Disease Research, Leuven, Belgium; Department of Human Genetics, KU Leuven, Leuven, Belgium; Institute for Integrative Systems Biology, Universitat de Valencia - CSIC, Valencia, Spain

## Abstract

Growing evidence suggests that the gut microbiota plays a key role in shaping life history in a wide range of species, including well-studied model organisms like *Drosophila melanogaster.* Although recent studies have explored the relationship between gut microbiota and female life history, the link between gut microbiota and male life history remains understudied. In this study, we explored the role of gut microbiota in shaping male life history traits by correlating variation in life history traits across genetically homogeneous isolines with their naturally occurring gut microbiota. Using 22 isolines from the *Drosophila melanogaster* Genetic Reference Panel (DGRP), we measured lifespan, early/late-life reproduction, and early/late-life physiological performance. We characterized the gut microbiota composition in young (5 days old) and old (26 days old) flies using 16S rDNA sequencing. We observed significant variation in male life history traits across isolines, as well as age-related changes in gut microbiota composition. Using machine learning, we showed that gut microbiota composition could predict the age of the organisms with high accuracy. Associations between gut microbiota and life history traits were notable, particularly involving the *Acetobacter* genus. In early life, the abundance of *Acetobacter ascendens* was associated with functional aging, while *Acetobacter indonesiensis* was linked to reproductive senescence. In late life, higher abundances of *A. ascendens* and *Acetobacter pasteurianus* were negatively associated with lifespan. These findings highlight the potential role of gut microbiota, especially the *Acetobacter* genus, in male fitness and aging.
