## Supplemental Tables for "Age-dependent gut microbiota dynamics and their association with male fitness traits in *Drosophila melanogaster*"

### Sheet: Descriptions
Table	Description
Supplementary Table 1	Performance of 20 models trained to predict age of samples. Performance values are for the test set, which are hold out isolines, as described in the manuscript.
Supplementary Table 2	Performance of 20 models trained to predict each of the life history traits. Performance values are for the test sets, which are hold out isolines, as described in the manuscript.
Supplementary Table 3	Life history traits for 22 isolines analysed.
Supplementary Table 4	Summary statistics of life history traits.
Supplementary Table 5	Summary statistics of mean number of taxa across isolines.
Supplementary Table 6	Summary result of differential abundance between early- and late-life points across 100 rarefactions. Levilactobacillus is listed at the genus level because the ASVs assigned to this taxon could not be resolved to species level based on the 16S rRNA sequencing data.
Supplementary Table 7	Summary result of significant associations between species abundances and life history traits.

### Sheet: Supplementary Table 1
Accuracy	No information rate	Task
0.8367346938775511	0.5306122448979592	Age prediction
0.9423076923076923	0.5384615384615384	Age prediction
0.7647058823529411	0.5294117647058824	Age prediction
0.7291666666666666	0.5208333333333334	Age prediction
0.8703703703703703	0.5185185185185185	Age prediction
0.96	0.54	Age prediction
0.8958333333333334	0.5416666666666666	Age prediction
0.8076923076923077	0.5192307692307693	Age prediction
0.92	0.54	Age prediction
0.7959183673469388	0.5306122448979592	Age prediction
0.8653846153846154	0.5	Age prediction
0.8163265306122449	0.5306122448979592	Age prediction
0.9019607843137255	0.5294117647058824	Age prediction
0.9411764705882353	0.5294117647058824	Age prediction
0.875	0.5208333333333334	Age prediction
0.86	0.54	Age prediction
0.8235294117647058	0.5294117647058824	Age prediction
0.8823529411764706	0.5098039215686274	Age prediction
0.8461538461538461	0.5	Age prediction
0.8490566037735849	0.5283018867924528	Age prediction

### Sheet: Supplementary Table 2
R2	MAE	MAE_noinf	Life History	Type
0.0037471823142352	0.16709177061728442	0.1928814814814818	Early Climbing Speed	all samples
0.004435098187474306	0.21282055700798805	0.2142483660130718	Early Climbing Speed	all samples
0.08450729064841674	0.13428475688509017	0.1506267806267808	Early Climbing Speed	all samples
0.026228502350365557	0.1846917395536563	0.20942307692307688	Early Climbing Speed	all samples
0.0037406702505893242	0.2290309027777781	0.23057870370370373	Early Climbing Speed	all samples
0.08301804517718661	0.2130513313580241	0.19822962962962962	Early Climbing Speed	all samples
0.017687044339060976	0.20863947333333357	0.19559259259259273	Early Climbing Speed	all samples
0.11062134487136933	0.12365889411206069	0.15623931623931625	Early Climbing Speed	all samples
0.011309833184891333	0.1546833733333337	0.16315555555555555	Early Climbing Speed	all samples
0.01631156800490136	0.21233293481481486	0.20162222222222212	Early Climbing Speed	all samples
0.18825096969560476	0.13275664947954477	0.15019607843137248	Early Climbing Speed	all samples
0.16170750359692043	0.12240826410070205	0.15206971677559933	Early Climbing Speed	all samples
0.03876213959390223	0.15452374691358	0.14929487179487175	Early Climbing Speed	all samples
0.016806851753421063	0.1753906320987656	0.16028148148148158	Early Climbing Speed	all samples
0.019330302808121088	0.17161935259259292	0.15617777777777775	Early Climbing Speed	all samples
0.029631951022850933	0.1886386792497622	0.20249999999999993	Early Climbing Speed	all samples
0.038833045915175626	0.162413374814815	0.1746444444444445	Early Climbing Speed	all samples
0.021438887176557543	0.19303688414055098	0.14433760683760685	Early Climbing Speed	all samples
0.0015399184515976902	0.19628171950617287	0.19384444444444432	Early Climbing Speed	all samples
0.058153317096585534	0.14458107431149067	0.1815954415954418	Early Climbing Speed	all samples
0.05959360086862315	0.14805840888888902	0.13607407407407418	Early Climbing Speed	early samples only
0.14048035206560086	0.19091581827160517	0.16826666666666676	Early Climbing Speed	early samples only
0.052995772792863355	0.1718524989711932	0.15300925925925943	Early Climbing Speed	early samples only
0.023090842313228624	0.12978908691358013	0.13367407407407436	Early Climbing Speed	early samples only
0.021164990765400217	0.16445447456790113	0.15906666666666655	Early Climbing Speed	early samples only
0.20139991986347974	0.22320459876543255	0.1940909090909091	Early Climbing Speed	early samples only
0.0025447229807026915	0.20916692181070032	0.22000000000000042	Early Climbing Speed	early samples only
0.020655078270464897	0.14491963734567892	0.15737654320987668	Early Climbing Speed	early samples only
0.019915233742999063	0.1845560703166933	0.184782608695652	Early Climbing Speed	early samples only
0.018256525313153377	0.14302434024691396	0.15005925925925967	Early Climbing Speed	early samples only
0.11482129066510209	0.17752844641975285	0.15585925925925942	Early Climbing Speed	early samples only
0.015486345098280627	0.20731831615673674	0.20512077294686004	Early Climbing Speed	early samples only
0.012489890999233437	0.14835821193415633	0.1443518518518517	Early Climbing Speed	early samples only
4.88584e+10	0.14984636392914658	0.14666666666666672	Early Climbing Speed	early samples only
0.25439747078684616	0.21488581291547953	0.14679487179487177	Early Climbing Speed	early samples only
0.09495815130130847	0.18545035699588489	0.17694444444444438	Early Climbing Speed	early samples only
0.021825728804877452	0.1493693145464304	0.16655394524959755	Early Climbing Speed	early samples only
0.031529652109603006	0.2044239161522636	0.1823148148148147	Early Climbing Speed	early samples only
0.0027927005126584703	0.19817631259259316	0.20595555555555586	Early Climbing Speed	early samples only
0.07761512479771458	0.20169038271604978	0.1883091787439614	Early Climbing Speed	early samples only
0.0026627566601132536	0.18965270061728332	0.18428571428571425	Early Climbing Speed	late samples only
0.15702031397347477	0.2010872533333334	0.1734962962962963	Early Climbing Speed	late samples only
0.12657139954555321	0.15075054717813094	0.17005291005291043	Early Climbing Speed	late samples only
0.16019365944713052	0.14484648575498543	0.1514245014245014	Early Climbing Speed	late samples only
0.01551717690354087	0.1532431631393294	0.14148148148148157	Early Climbing Speed	late samples only
1.51837e+12	0.1723902636684306	0.16666666666666682	Early Climbing Speed	late samples only
0.06436412411440263	0.14749453703703708	0.12682539682539687	Early Climbing Speed	late samples only
0.10755796100615467	0.1385775642432554	0.12414266117969842	Early Climbing Speed	late samples only
0.004742342145460071	0.16587146737213432	0.138095238095238	Early Climbing Speed	late samples only
8.25487e+11	0.16088994797178086	0.15719576719576714	Early Climbing Speed	late samples only
3.78753e+10	0.13369245221765044	0.12292181069958871	Early Climbing Speed	late samples only
0.033876169186241895	0.14380850434384984	0.1458710562414267	Early Climbing Speed	late samples only
0.17834445119412434	0.18577793399810077	0.19978632478632485	Early Climbing Speed	late samples only
0.0077470921791049545	0.18375298125285722	0.18684499314128952	Early Climbing Speed	late samples only
0.06918890031541217	0.17358501519468156	0.14766381766381773	Early Climbing Speed	late samples only
0.03041553479532393	0.1592247811016143	0.1635897435897436	Early Climbing Speed	late samples only
0.14383104751151146	0.19946017813051206	0.1885714285714287	Early Climbing Speed	late samples only
0.19873035519171575	0.09308880338363085	0.09646090534979421	Early Climbing Speed	late samples only
0.14305296112499774	0.15349374165523558	0.16477366255144027	Early Climbing Speed	late samples only
0.14699663359123377	0.21762831160493812	0.2162518518518519	Early Climbing Speed	late samples only
0.007832321048364723	0.12015263752184545	0.10808681457431443	Functional Aging	all samples
0.09435346358729148	0.12686109197150058	0.14522830687830698	Functional Aging	all samples
0.09162837959763198	0.12885298048199537	0.1178926611796983	Functional Aging	all samples
0.009217994871017281	0.11260646315576472	0.10476263227513229	Functional Aging	all samples
0.19063486753621134	0.12922570000200415	0.16714316378066385	Functional Aging	all samples
0.056154132777490366	0.1381898507462192	0.1518445896877266	Functional Aging	all samples
0.08453622155692239	0.11518620273848831	0.12638888888888886	Functional Aging	all samples
0.01642933897110155	0.1274108335580314	0.12516032000406999	Functional Aging	all samples
0.07635473836499493	0.14296644078240442	0.14998352920227928	Functional Aging	all samples
0.10079274586587347	0.11684554927091532	0.14941182954663354	Functional Aging	all samples
0.06921074953060193	0.12807260965337358	0.13976333125842935	Functional Aging	all samples
0.009714778578599707	0.16518032872735264	0.1499775132275133	Functional Aging	all samples
0.019988437198267168	0.1559507858088832	0.16344045214045194	Functional Aging	all samples
0.31214894239159025	0.07653000766798661	0.0971021947873799	Functional Aging	all samples
6.11499e+11	0.1449740860961956	0.1439103835978835	Functional Aging	all samples
0.0023276803830652895	0.13634907449023423	0.16513558201058182	Functional Aging	all samples
0.07445759833160373	0.15613060001663456	0.17484973544973556	Functional Aging	all samples
0.23125343341173218	0.11267147573137301	0.12386941504997065	Functional Aging	all samples
0.04906903456177061	0.13696757574559004	0.1447594408133624	Functional Aging	all samples
0.2221965372001418	0.11376837370853811	0.13930715071021182	Functional Aging	all samples
0.020193594003712144	0.10542674096761302	0.11953921957671945	Functional Aging	early samples only
0.0037379996029918796	0.15737892724157904	0.1576040038279622	Functional Aging	early samples only
0.03543150156082529	0.12206882743586699	0.1090270923520922	Functional Aging	early samples only
0.004865939194218671	0.14480331294452428	0.14505753968253962	Functional Aging	early samples only
0.004292270403622296	0.16335688740941162	0.15564838864838856	Functional Aging	early samples only
2.44255e+11	0.15296130404401162	0.16769960317460286	Functional Aging	early samples only
0.07173718573897615	0.13037582929536942	0.12709035228056975	Functional Aging	early samples only
0.06591910451875241	0.14464758625482715	0.15446717923280393	Functional Aging	early samples only
0.07333609868127286	0.1522224433699017	0.13092071123321133	Functional Aging	early samples only
0.33304540838565744	0.20104293408038734	0.14008652998236337	Functional Aging	early samples only
0.21003684526431562	0.1601202110405643	0.1525861111111109	Functional Aging	early samples only
0.21380840642881818	0.18284458825116282	0.16362923280423258	Functional Aging	early samples only
0.15991160447219344	0.18411691588155532	0.16720784449045326	Functional Aging	early samples only
0.07122245605128343	0.11896011148388642	0.12201693121693087	Functional Aging	early samples only
0.0029177557375400127	0.09207599752262519	0.09941504997060542	Functional Aging	early samples only
0.061159547165125186	0.11435644407576105	0.10208264440035289	Functional Aging	early samples only
0.05046893928990465	0.153605571969697	0.15996491833448384	Functional Aging	early samples only
5.51278e+11	0.1457534592744579	0.14520295965608468	Functional Aging	early samples only
0.21194324784588	0.11260396516947625	0.11313629657379624	Functional Aging	early samples only
0.09224055193211735	0.12925837845259874	0.12204750881834184	Functional Aging	early samples only
0.3197090971577906	0.08651911565663725	0.118150982615268	Functional Aging	late samples only
0.10123059650725531	0.14965095951245241	0.16115826474622771	Functional Aging	late samples only
0.1607490022655812	0.13347073284728558	0.17658632177150677	Functional Aging	late samples only
0.24583828364478275	0.12365243092775878	0.13759117535903242	Functional Aging	late samples only
0.19913439214967435	0.08353305108447011	0.09933956916099772	Functional Aging	late samples only
0.2965466169660268	0.1112448161287016	0.13912545787545788	Functional Aging	late samples only
0.03609780150326761	0.15257406180239627	0.18107140544640535	Functional Aging	late samples only
0.0366345042880549	0.16056106278174023	0.11998906186406194	Functional Aging	late samples only
0.09041629430514067	0.11890160351993687	0.13007857882857887	Functional Aging	late samples only
0.017520477539498064	0.16775982905872805	0.187320956160242	Functional Aging	late samples only
0.23274440365561072	0.19583708430015948	0.2282211889619298	Functional Aging	late samples only
0.21427532880282668	0.13969467312417252	0.1566258818342151	Functional Aging	late samples only
0.07241624448823863	0.1080410080311493	0.12675289045659421	Functional Aging	late samples only
0.6463983417700148	0.09163538769974877	0.1408592984518908	Functional Aging	late samples only
0.195988911622095	0.16516866938045954	0.19754776601998836	Functional Aging	late samples only
0.13607707714271433	0.1509367692758632	0.18673382173382172	Functional Aging	late samples only
0.44689330077874606	0.11690877397525241	0.16440883190883188	Functional Aging	late samples only
0.06425363218581255	0.12151262241870522	0.11838428375465389	Functional Aging	late samples only
0.20506274294258015	0.1457670505837327	0.15807894865765243	Functional Aging	late samples only
5.05662e+11	0.11165592754559117	0.1704791744606559	Functional Aging	late samples only
0.082264829646323	0.0789691393510889	0.08952638311404779	Early Reproductive Success	all samples
0.001480838700810472	0.12304593261494333	0.13066196742388278	Early Reproductive Success	all samples
0.0037916219492072135	0.12050237252274887	0.12502085853454245	Early Reproductive Success	all samples
0.030460933060090404	0.12477100514833779	0.13294127471054398	Early Reproductive Success	all samples
0.004076263772770014	0.14427918145437973	0.14094136317509287	Early Reproductive Success	all samples
0.01791623391690004	0.12171127974231732	0.13647497141559142	Early Reproductive Success	all samples
0.005425572159207327	0.16420475734221765	0.1775573465662894	Early Reproductive Success	all samples
0.0031400110224767195	0.1216816689167955	0.1284638373985923	Early Reproductive Success	all samples
0.019944454859444256	0.13044690034759016	0.1289742619671117	Early Reproductive Success	all samples
1.05415e+12	0.16355772242066216	0.18008266749154153	Early Reproductive Success	all samples
0.024805092193873238	0.13965366095212797	0.13842824617207872	Early Reproductive Success	all samples
0.18092417268619224	0.14125293578597584	0.14935376615652665	Early Reproductive Success	all samples
0.07302570275583764	0.15500677340214902	0.13721405141707138	Early Reproductive Success	all samples
0.0420075154663371	0.16295456927214258	0.1725394242244124	Early Reproductive Success	all samples
0.04012322741772112	0.10779678668701938	0.12530960756227952	Early Reproductive Success	all samples
2.4359e+12	0.15391333485175013	0.14062476746960123	Early Reproductive Success	all samples
0.08398500142762082	0.09467626564170331	0.11069535251345836	Early Reproductive Success	all samples
0.024779369933790936	0.15872530867682902	0.1582374935365633	Early Reproductive Success	all samples
0.03628913818436919	0.16500429128330374	0.18833699579309246	Early Reproductive Success	all samples
0.004416268253131323	0.13215288006536635	0.12002620196251661	Early Reproductive Success	all samples
0.004541797976136978	0.09457367951703632	0.10259601672370566	Early Reproductive Success	early samples only
0.002683149393554053	0.12098657442699363	0.1110108057010227	Early Reproductive Success	early samples only
0.2597954364336333	0.1907592500242953	0.18438601521898654	Early Reproductive Success	early samples only
0.10930775454602001	0.11182231149940519	0.10673568261562302	Early Reproductive Success	early samples only
0.09954854382733798	0.19927892529234345	0.15049247154904258	Early Reproductive Success	early samples only
0.07405756269934555	0.17377657038756422	0.14011305415552588	Early Reproductive Success	early samples only
0.036200994691822634	0.13575351548441006	0.1331943257851759	Early Reproductive Success	early samples only
0.3219914562537211	0.22582068997681914	0.20353552444891976	Early Reproductive Success	early samples only
0.005534016734340571	0.15586508000545465	0.1634577872641782	Early Reproductive Success	early samples only
0.0224873737423911	0.15731970988860913	0.1498611624748472	Early Reproductive Success	early samples only
0.12094639307133856	0.16772893975631945	0.13039095890050517	Early Reproductive Success	early samples only
3.51372e+12	0.17470583534203557	0.20138170141087405	Early Reproductive Success	early samples only
0.32119910570506943	0.20955059471559884	0.17994032643620564	Early Reproductive Success	early samples only
0.03765899155376666	0.16996947635524132	0.16391974484361074	Early Reproductive Success	early samples only
0.18109274037437761	0.15696160196952433	0.14380373179997735	Early Reproductive Success	early samples only
0.0020319633555647715	0.2529647138835333	0.20734552330329606	Early Reproductive Success	early samples only
0.037111915523799006	0.14116371729445654	0.16084626150987894	Early Reproductive Success	early samples only
0.16069641577654306	0.17426637800422304	0.16680250312337286	Early Reproductive Success	early samples only
0.01001270771128827	0.11227843296882056	0.10380669455660763	Early Reproductive Success	early samples only
0.002092089993458425	0.15606347240111818	0.16447943751321029	Early Reproductive Success	early samples only
0.19237019225440252	0.1020924469487126	0.1270486959162408	Early Reproductive Success	late samples only
0.2893818468766354	0.13629174633767102	0.16150442916259397	Early Reproductive Success	late samples only
0.1951014309393028	0.07636755963659213	0.1104808423972914	Early Reproductive Success	late samples only
0.0032727228529634543	0.15279723464769185	0.15826858168680066	Early Reproductive Success	late samples only
0.040302827237855304	0.12896880128092478	0.1422443915328664	Early Reproductive Success	late samples only
0.026028898896818187	0.1291471323882052	0.1425964079303611	Early Reproductive Success	late samples only
0.01113076707626028	0.13309193693481491	0.16010808849258099	Early Reproductive Success	late samples only
0.005864887559940649	0.11722000918797473	0.12786388108680852	Early Reproductive Success	late samples only
0.0017254297693330804	0.1545773548842974	0.15520621578116578	Early Reproductive Success	late samples only
0.5249489583205357	0.20989480809966224	0.1298863349113646	Early Reproductive Success	late samples only
0.048022411925650606	0.12112455372244826	0.11527151711424523	Early Reproductive Success	late samples only
2.29724e+11	0.22543840865706852	0.17714531618427282	Early Reproductive Success	late samples only
0.39475649991740847	0.1580143902485307	0.10987504438105763	Early Reproductive Success	late samples only
0.29448730796869266	0.15786735720425144	0.1830128501573989	Early Reproductive Success	late samples only
0.1282026336207244	0.14041920919788653	0.16730976284640126	Early Reproductive Success	late samples only
0.007274250265013067	0.16330891299812594	0.1618208120545391	Early Reproductive Success	late samples only
0.013850398493370051	0.13194918058382826	0.13090344430714088	Early Reproductive Success	late samples only
0.14586549555250777	0.12171237171802177	0.1430192339866595	Early Reproductive Success	late samples only
0.020032376963855007	0.12646453904526916	0.18235816539564384	Early Reproductive Success	late samples only
0.00790971536515435	0.17467385629773033	0.15061132607006456	Early Reproductive Success	late samples only
0.19216409731823922	4710091211127910	3.87167e+16	Average Lifespan	all samples
0.04346732959641977	7616372335188470	7.70495e+16	Average Lifespan	all samples
0.11503551649124279	5555646609871950	7.0927e+16	Average Lifespan	all samples
0.3554666525884196	599797215723762	7879672641146030	Average Lifespan	all samples
0.024296277728624437	4707633179445680	3229312250687670	Average Lifespan	all samples
0.21004343607366227	7586263561823720	8319316444144980	Average Lifespan	all samples
0.2570252420198947	6264658919720340	718605101594669	Average Lifespan	all samples
1.50779e+11	5371024225099490	4339057117392400	Average Lifespan	all samples
0.062154577540097164	5636890046182830	5249304448286490	Average Lifespan	all samples
0.12081646104964062	6498666906260550	5907875982384370	Average Lifespan	all samples
0.33442073743322676	5635648495755250	7243528548934930	Average Lifespan	all samples
0.007767835487755139	5473569924750650	3.09778e+16	Average Lifespan	all samples
0.3038658990939507	6813037664776870	3.99642e+16	Average Lifespan	all samples
0.05801171519258459	6272702395133140	6010487685766740	Average Lifespan	all samples
0.11301214283754649	5988551230952710	689872171798501	Average Lifespan	all samples
0.003406399563094594	5501124109126210	2879316152616290	Average Lifespan	all samples
0.023165594655369146	9326121189161510	1.09008e+16	Average Lifespan	all samples
6.29462e+10	536232929013862	3.26763e+16	Average Lifespan	all samples
0.20341745860638177	5524741359462470	5.99007e+16	Average Lifespan	all samples
0.05338554711338919	5212985630491040	4127381968026840	Average Lifespan	all samples
0.0967137647567149	8159004046549490	5.94398e+16	Average Lifespan	early samples only
0.08167973683197811	7199563019129540	5645087567464500	Average Lifespan	early samples only
0.1070025874049631	6692871166822270	6604794808384590	Average Lifespan	early samples only
0.23284528398819604	9442498417263200	6020215966755620	Average Lifespan	early samples only
0.4505901826376056	3908491697334340	5200197345662100	Average Lifespan	early samples only
0.00573094390246774	7646923229644610	7279053221288530	Average Lifespan	early samples only
0.25041813988808154	529327066013835	5990363263289010	Average Lifespan	early samples only
0.00372714174184408	4348390318737530	4.3794e+16	Average Lifespan	early samples only
0.3461616826862466	4605407828513570	393700500694695	Average Lifespan	early samples only
0.06906535151177838	1.00688e+16	7.31525e+16	Average Lifespan	early samples only
0.23708752739887964	7715499034084880	8360214615379980	Average Lifespan	early samples only
0.100830569042457	1.14179e+16	6707991063756660	Average Lifespan	early samples only
0.06121947009629859	4893521105766090	6988701133540940	Average Lifespan	early samples only
3.8159e+11	630194532562251	6.94904e+16	Average Lifespan	early samples only
0.02254051520622439	3.29478e+16	3.66938e+16	Average Lifespan	early samples only
0.07998102802357207	8148009321024850	6029965435114770	Average Lifespan	early samples only
0.08825311373862033	5682014003393480	6114284164957850	Average Lifespan	early samples only
0.12187889023634987	6312093732965510	8069722792359470	Average Lifespan	early samples only
0.1029176639854792	6297453632085170	6956977156830110	Average Lifespan	early samples only
0.06487362580707522	4939269563185570	4927728982561770	Average Lifespan	early samples only
0.37020311815564055	7580564051229540	8623349748901850	Average Lifespan	late samples only
6.71972e+11	765924794400315	6950122204936420	Average Lifespan	late samples only
0.0021300191004564486	6279806171389870	5420289359763040	Average Lifespan	late samples only
0.5753656917447271	4889958928684950	5.51759e+16	Average Lifespan	late samples only
0.006093502340408287	6343328527402410	6446705681150120	Average Lifespan	late samples only
0.024456212781583494	8618387723800720	6319764960529670	Average Lifespan	late samples only
0.0513945469542857	5920441284526170	6108273208273210	Average Lifespan	late samples only
8.54061e+11	4.97445e+16	3169952748776280	Average Lifespan	late samples only
0.40650373620863245	5001465558211390	3.16853e+16	Average Lifespan	late samples only
0.20025401238430168	608567610383568	6739395082042140	Average Lifespan	late samples only
0.511093019208028	5018561038591810	5258039229357710	Average Lifespan	late samples only
0.017566609260672054	7115567455167160	7873937947794210	Average Lifespan	late samples only
0.25966294556795055	6540483176509610	7872705339036590	Average Lifespan	late samples only
0.14127224275703065	81168419890903	8229869281045740	Average Lifespan	late samples only
0.40420837960392364	5123292572832580	662915061470273	Average Lifespan	late samples only
0.06804213128531549	6119892052377760	4906235405265590	Average Lifespan	late samples only
0.4998777201763835	4891892581678310	5.80221e+16	Average Lifespan	late samples only
0.03725987692572585	6873499903787330	7339866255885500	Average Lifespan	late samples only
0.2875244961987208	7856904164386640	9123009546871900	Average Lifespan	late samples only
0.0075538896725110705	682585405449015	5987651216786550	Average Lifespan	late samples only
0.0535864799488329	0.14362648854572405	0.11620629227367835	Reproductive Senescence	all samples
0.20204892303848576	0.07608546103074168	0.0730100884408023	Reproductive Senescence	all samples
0.02228615511456679	0.11109002057461888	0.10508920890522902	Reproductive Senescence	all samples
0.01809974243619693	0.08994575533303104	0.07311342879689292	Reproductive Senescence	all samples
0.0039632247234997866	0.11028660446269382	0.09353468854162739	Reproductive Senescence	all samples
0.1564422736205412	0.14383801659285825	0.1553410892540153	Reproductive Senescence	all samples
0.020955762589049826	0.13191488904133772	0.10831102116649155	Reproductive Senescence	all samples
0.0034125866511381373	0.10119131497126999	0.0683763009236739	Reproductive Senescence	all samples
0.023757346588813635	0.10242185067463834	0.08190951322254414	Reproductive Senescence	all samples
0.0027233939986741136	0.11807899895534958	0.1008076883958298	Reproductive Senescence	all samples
0.033284154821330535	0.11283692182262413	0.0892207514395771	Reproductive Senescence	all samples
0.005329357017220738	0.12206964551753803	0.11076033361909601	Reproductive Senescence	all samples
0.05226863085023857	0.10797149484906554	0.11078900165627475	Reproductive Senescence	all samples
0.009550030072981655	0.13006267653051967	0.12398735205728907	Reproductive Senescence	all samples
0.021625357574430442	0.08546254810391007	0.06728983673225625	Reproductive Senescence	all samples
0.12583992062418198	0.08330154939512875	0.07218293250858039	Reproductive Senescence	all samples
0.14834653649716947	0.07337852591578561	0.071841302920038555	Reproductive Senescence	all samples
0.2649217912620462	0.07638530927279068	0.08113507532139569	Reproductive Senescence	all samples
0.09157805209479716	0.11601236140056952	0.12857569125943719	Reproductive Senescence	all samples
0.05520686233097132	0.08679239183119589	0.06896824843425835	Reproductive Senescence	all samples
0.03366713644846292	0.1271833445934577	0.1399337914160398	Reproductive Senescence	early samples only
0.11885418917898255	0.13948798475750038	0.11469539951510296	Reproductive Senescence	early samples only
0.05530599184677077	0.13937897802489954	0.11530509034650505	Reproductive Senescence	early samples only
0.009470406109851793	0.1559932498202423	0.12148131919965854	Reproductive Senescence	early samples only
0.15610501715228825	0.09907338048857953	0.08644093468357944	Reproductive Senescence	early samples only
0.010385171812921803	0.10797583785650043	0.09404550298967429	Reproductive Senescence	early samples only
0.007083845502390388	0.12141276825637878	0.10451612191940945	Reproductive Senescence	early samples only
0.24801951434265038	0.15557147453142242	0.09932718028672409	Reproductive Senescence	early samples only
0.0031787696387983004	0.09597585027888378	0.07283893294843252	Reproductive Senescence	early samples only
6.90194e+11	0.09427811346525614	0.07368784699502091	Reproductive Senescence	early samples only
0.4821811145384206	0.18328803716549638	0.1435312631454789	Reproductive Senescence	early samples only
0.14745022508230884	0.1314517214744441	0.07989587817231468	Reproductive Senescence	early samples only
0.026759778990966196	0.11596217146042051	0.09896068239661966	Reproductive Senescence	early samples only
0.40367558580854984	0.132955796583312	0.07549628375737054	Reproductive Senescence	early samples only
0.02658880493919807	0.13103157833045476	0.09645575508355637	Reproductive Senescence	early samples only
0.05885440821313081	0.1492904966123779	0.10750868476553331	Reproductive Senescence	early samples only
0.2281167156563414	0.09472016676127533	0.10290646706754937	Reproductive Senescence	early samples only
0.2480903362363495	0.14160815451603131	0.14601988383205303	Reproductive Senescence	early samples only
7.9076e+10	0.1287842107240103	0.12430964512015409	Reproductive Senescence	early samples only
0.004257058820134614	0.1317167782861773	0.11810131588032992	Reproductive Senescence	early samples only
0.08935349663353247	0.10541968809741029	0.07386834917824081	Reproductive Senescence	late samples only
0.004444115878517725	0.12132375155196103	0.09677060408187203	Reproductive Senescence	late samples only
0.002796578853437232	0.15981688075295195	0.14087406010696257	Reproductive Senescence	late samples only
0.024600212965823577	0.11000978246984065	0.1148040827298863	Reproductive Senescence	late samples only
0.1110473600241654	0.10787244653204653	0.1328149909967014	Reproductive Senescence	late samples only
0.011972956955780344	0.13912909133597326	0.07247285636961458	Reproductive Senescence	late samples only
0.260439313292869	0.09000547445531266	0.09365201761538042	Reproductive Senescence	late samples only
0.07406891068890173	0.07451813521058437	0.059347280888596504	Reproductive Senescence	late samples only
0.07856857877829629	0.15466711451670997	0.16254426704013206	Reproductive Senescence	late samples only
0.23012650196657297	0.052744574995685835	0.05459438902589208	Reproductive Senescence	late samples only
0.07219739267892915	0.11056615819040912	0.12049178074580733	Reproductive Senescence	late samples only
0.41633217561319014	0.04887682793469648	0.08305006543037219	Reproductive Senescence	late samples only
5.60128e+10	0.12077782122671686	0.10211456393396462	Reproductive Senescence	late samples only
0.12568424200542375	0.1254725380937187	0.11333036693482096	Reproductive Senescence	late samples only
0.36846380352368036	0.07216871670888327	0.08406511174437542	Reproductive Senescence	late samples only
0.020942134787530105	0.10138801342033978	0.09469371193997037	Reproductive Senescence	late samples only
0.1651077653875164	0.09227534232222526	0.0610207264538512	Reproductive Senescence	late samples only
0.14401848913129098	0.14277549209558033	0.08684994929371767	Reproductive Senescence	late samples only
0.02766126365406435	0.09213948274989586	0.11368825232638319	Reproductive Senescence	late samples only
0.07260246645190593	0.04853489510874537	0.03063507339905293	Reproductive Senescence	late samples only

### Sheet: Supplementary Table 3
Average Lifespan	Early Reproductive Success	Early Climbing Speed	Functional Aging	Reproductive Senescence	Isoline Code (Bloomington)
43.4339622641509	0.684690829127996	0.726666666666667	-0.56	0.237980813370129	208
39.6862745098039	0.397088684772057	0.7	-0.472222222222222	0.12541017798564	229
26.25	0.416652796979514	0.326666666666667	-0.21787037037037	0.094694988413445	239
48.8333333333333	0.613425363745134	0.753333333333333	-0.534434523809524	0.191857022121679	313
31.9318181818182	0.427137624627347	0.816666666666667	-0.608796296296296	0.095563957614512	324
30.2608695652174	0.397062299651265	0.5	-0.454497354497354	0.19554556928788	357
37.7	0.420785866190683	0.71	-0.617870370370371	0.188686071593367	359
39.6666666666667	0.543077506077242	0.513333333333333	-0.442731481481482	0.257739865072964	375
41.9636363636364	0.320102397287793	0.306666666666667	-0.253888888888889	-0.003978022123484	379
36.1960784313725	0.12751435871855	0.440740740740741	-0.36521164021164	0.007421743419485	390
35.7272727272727	0.785186727630621	0.223333333333333	-0.123796296296296	-0.039282615531772	101
34.2444444444444	0.372489129610248	0.74	-0.646712962962963	0.296324099916079	391
33.02	0.558245002252785	0.55	-0.536458333333333	0.326847039362718	399
43.0178571428572	0.424908960931983	0.337037037037037	-0.305002405002405	0.019588445299933	427
34.54	0.642895444008441	0.366666666666667	-0.287748015873016	0.244790937608892	437
34.8928571428571	0.346198767470269	0.46	-0.414513888888889	0.186615651152276	443
58.6078431372549	0.746465702519847	0.686666666666667	-0.457384259259259	-0.10001476346301	492
32.2	0.535172283178308	0.326666666666667	-0.256759259259259	0.381664482741615	517
54	0.607593279983306	0.543703703703704	-0.357013888888889	0.215518338051074	732
31.1964285714286	0.27772113817148	0.28	-0.198402777777778	0.169777932378015	812
38.4912280701754	0.520368459148859	0.783333333333334	-0.620949074074074	0.280777947927621	900
25.1428571428571	0.686572210564438	0.443333333333333	-0.291878306878307	0.238042784216287	911

### Sheet: Supplementary Table 4
	Average Lifespan	Early Climbing Speed	Functional Aging	Early Reproductive Success	Reproductive Senescence
Minimum	25.14	0.22	-0.65	0.13	-0.1
Maximum	58.61	0.82	-0.12	0.79	0.38
Max/Min	2.33	3.66	0.19	6.16	-3.82
Median	35.96	0.51	-0.43	0.47	0.19
Q1	32.41	0.34	-0.54	0.4	0.09
Q3	41.39	0.71	-0.29	0.61	0.24
IQR	8.99	0.36	0.25	0.21	0.15
Mean	37.77	0.52	-0.41	0.49	0.16
StDev	8.23	0.19	0.15	0.16	0.13

### Sheet: Supplementary Table 5
Taxa Level	Minimum	Maximum	Mean	Median	SD	Max/Min
Phylum	1.25	2.5	1.88	1.88	0.31	2
Genus	3.25	7.5	4.9	4.88	1.06	2.31
Species	5.67	9.5	7.4	7.39	1.05	1.68
ASV	138.67	246.43	187.26	187.66	25.03	1.78
Missing Sp	8	50.33	20.07	16.88	9.81	6.29

### Sheet: Supplementary Table 6
Species	Times significant	Mean Number of significant ASVs	Min Number of significant ASVs	Max Number of ASVs
Acetobacter aceti	100	34.4	28	41
Acetobacter indonesiensis	100	16.2	8	26
Acetobacter tropicalis	100	47	47	47
Levilactobacillus	100	1.96	1	4
Ralstonia pickettii	100	41	39	42
Pseudomonas yamanorum	30	1.03	1	2
Acetobacter persici	9	1	1	1

### Sheet: Supplementary Table 7
Species	Life History Trait	Age Group	Direction of association	Times significant
Acetobacter ascendens	Average Lifespan	Late	-1	100
Acetobacter indonesiensis	Reproductive Senescence	Early	1	100
Acetobacter pasteurianus	Average Lifespan	Late	-1	100
Acetobacter ascendens	Functional aging	Early	1	57
Pseudomonas yamanorum	Reproductive Senescence	Early	-1	7
Pseudomonas yamanorum	Reproductive Senescence	Late	-1	1
